# Aging impairs skeletal muscle regeneration by promoting fibro/fatty degeneration and inhibiting inflammation resolution via fibro-adipogenic progenitors

**DOI:** 10.1101/2023.11.27.568776

**Authors:** Francisco Garcia-Carrizo, Sabrina Gohlke, Georgia Lenihan-Geels, Anne-Marie Jank, Marina Leer, George A. Soultoukis, Masoome Oveisi, Catrin Herpich, Claudia A. Garrido, Georgios Kotsaris, Sophie Pöhle-Kronawitter, Arnold Tsamo-Tetou, Antonia Graja, Mario Ost, Laura Villacorta, Raphael S. Knecht, Susanne Klaus, Annette Schürmann, Sigmar Stricker, Katharina Schmidt-Bleek, Amaia Cipitria, Georg N. Duda, Vladimir Benes, Ursula Müller-Werdan, Kristina Norman, Tim J. Schulz

## Abstract

Skeletal muscle regeneration depends on the function of fibro/adipogenic progenitors (FAPs). Here we show that aging impairs myogenic stem cells by disrupting the integration of extracellular matrix and immunomodulatory functions within the stem cell niche, thereby promoting fibro/fatty degeneration. We identify the FAP-secreted protein Periostin as a niche factor that is decreased in aged muscle and in circulation of aged humans with low-exercise lifestyle. Periostin controls FAP-expansion after injury and its depletion fate-regulates FAPs towards adipogenesis. This leads to delayed pro- to anti-inflammatory macrophage transition during regeneration. Transplantation of young FAPs with high Periostin secretion, but not Periostin-deficient FAPs, into aged muscle restores inflammation resolution and successful regeneration. Mechanistically, Periostin activates Focal adhesion kinase- and AKT-signaling in macrophages via integrins to promote an anti-inflammatory profile, which synchronizes matrix-derived mechanosensory signaling and immunomodulation. These results uncover a novel role of FAP-based regulation that orchestrates successful muscle regeneration and prevents fibro/fatty degeneration.
