## Supplementary Table S3 for "Aging impairs skeletal muscle regeneration by promoting fibro/fatty degeneration and inhibiting inflammation resolution via fibro-adipogenic progenitors"

### Sheet: Tabelle1
FAPs	Satellite cells	Endothelial cells	Neutrophils	Macrophages resident	B cells	T lymphocytes	Natural killer cells	Antigen presentig cells (APCs)
Bgn	Acta1	Aqp1	Acod1	Adgre1	Bank1	Areg	AW112010	Cacnb3
Ccl11	Acta2	Cav1	Ccl3	Aif1	Ccr7	Bcl11b	Ccl5	Ccl5
Col1a1	Actn3	Cav2	Ccl4	Apoe	Cd19	Ccl5	Ctla2a	Cst3
Col1a2	Aldoa	Cd34	Ccrl2	C1qa	Cd37	Ccr7	Ctsw	Etv3
Col3a1	Cavin3	Cdh5	Cd14	C1qb	Cd79a	Cd28	Gzma	Fscn1
Cxcl1	Cd82	Cldn5	Clec4e	C1qc	Cd79b	Cd3d	Gzmb	H2-Aa
Cxcl14	Cdh15	Col4a1	Cxcl2	Ccl2	Ebf1	Cd3e	Il2rb	H2-Eb1
Dcn	Cdkn1c	Col4a2	G0s2	Ccl6	Fcmr	Cd3g	Klra4	Lsp1
Gsn	Cfl2	Ctla2a	Hcar2	Ccl7	Gm8369	Cd4	Klra8	Map4k4
Mt2	Crip2	Egfl7	Hdc	Ccl9	H2-Ob	Cd69	Klrd1	Relb
Myoc	Cryab	Esam	Il1b	Ccr2	Ighd	Ctla4	Klre1	Samsn1
Pdgfra	Des	Fabp4	Il1r2	Ccr7	Ighm	Cxcr5	Klrk1	Serpinb6b
Postn	Eno3	Flt1	Ptgs2	Cd209a	Ighv7-3	Egfr	Ms4a4b	Syngr2
Sparc	Fabp4	Gpihbp1	S100a8	Cd68	Igkc	Ets1	Ncr1	Tbc1d4
	Gng11	Igfbp7	S100a9	Cd74	Iglc1	Foxp3	Nkg7	Tmem123
	Hspb1	Ly6c1	Slc7a11	Chil3	Iglc2	Gata3	Prf1	Tmem176a
	Igfbp5	Pecam1	Slpi	Clec4a2	Lsp1	Icos	Ptprcap	Traf1
	Itga7	Plvap	Srgn	Csf1r	Ly6d	Ikzf2	Serpinb6b	Zmynd15
	Mest	Ptprb	Tnf	Ctsc	Mef2c	Il1rl1	Vps37b
	Myf5	Rgcc	Trem1	Dpp4	Ms4a1	Il2ra	Xcl1
	Myh1	Sparcl1		Fcer1g	Ralgps2	Il6ra
	Myod1	Tcf15		H2-Aa	Satb1	Il7r
	Myog	Timp4		H2-Ab1	Stk17b	Itgae
	Pax3	Tm4sf1		H2-Eb1		Izumo1r
	Pax7	Tspan13		Hp		Lat
	Ppp1r14b			Ifitm6		Lck
	Slc25a4			Itgam		Ltb
	Tagln			Lst1		Ms4a4b
	Tpm1			Ly6c2		Pdcd1
	Tpm2			Ly86		Pparg
	Ttn			Lyz2		Prdm1
	Tuba1a			Mrc1		Rorc
	Vcam1			Ms4a4c		Sell
				Ms4a7		Skap1
				Pf4		Smad7
				Plac8		Tcf7
				Ptprc		Tgfb1
				Retnla		Tigit
				Sepp1		Tnfrsf4
				Tnf		Tnfsf8
						Trac
						Trbc1
						Trbc2
						Vps37b
						Xcl1
