## Supplementary Table S4 for "Aging impairs skeletal muscle regeneration by promoting fibro/fatty degeneration and inhibiting inflammation resolution via fibro-adipogenic progenitors"

### Sheet: Top 10 genes_scRNASeq_subsets
Gene symbol	p_val	p_val_adj	avg_logFC	cluster
Gzma	0	0	3.51084	NKcells
Nkg7	0	0	2.40165	NKcells
AW112010	0	0	2.27613	NKcells
Il2rb	0	0	2.23249	NKcells
Xcl1	0	0	2.1885	NKcells
Ccl5	0	0	1.97932	NKcells
Ctla2a	0	0	1.94651	NKcells
Car2	0	0	1.88205	NKcells
Klra4	0	0	1.84659	NKcells
Serpinb6b	0	0	1.84154	NKcells
Apoe	0	0	2.68428	Macrophages
C1qb	0	0	2.4231	Macrophages
Lyz2	0	0	2.39182	Macrophages
C1qa	0	0	2.29007	Macrophages
C1qc	0	0	2.22557	Macrophages
Ms4a7	0	0	2.193	Macrophages
Ctss	0	0	2.18604	Macrophages
Ctsb	0	0	2.14267	Macrophages
Selenop	0	0	2.07206	Macrophages
Lgmn	0	0	1.89205	Macrophages
Ccr7	0	0	2.57326	Antigen presentig cells
H2-Eb11	0	0	2.19666	Antigen presentig cells
H2-Aa1	0	0	2.10901	Antigen presentig cells
H2-Ab11	0	0	2.09398	Antigen presentig cells
Cst3	0	0	2.08726	Antigen presentig cells
Cd741	0	0	1.97689	Antigen presentig cells
Tbc1d4	1.27602e-220	2.55203932042901e-217	1.82039	Antigen presentig cells
Il1b1	0	0	1.71452	Antigen presentig cells
Syngr2	0	0	1.58526	Antigen presentig cells
Traf1	0	0	1.49605	Antigen presentig cells
Cma1	0.000265234	0.530467964849185	2.73092	Neutrophils
S100a8	2.92673e-14	5.85345095345038e-11	2.52994	Neutrophils
Cxcl21	6.85038e-207	1.37007651016191e-203	2.40509	Neutrophils
Ccl4	2.79066e-83	5.58131171583987e-80	2.12929	Neutrophils
Ccl3	3.30593e-117	6.61186832356488e-114	2.05419	Neutrophils
Clec4e1	6.22961e-138	1.2459216865954e-134	1.84639	Neutrophils
Tnf1	7.51702e-86	1.50340424720795e-82	1.59349	Neutrophils
Clec4d1	7.92226e-140	1.58445114154108e-136	1.57474	Neutrophils
Il1b2	6.06013e-104	1.21202548245609e-100	1.51328	Neutrophils
Hdc	1.70624e-51	3.41248240463862e-48	1.50765	Neutrophils
Col1a1	0	0	4.03161	FAPs
Col3a1	0	0	3.80452	FAPs
Col1a2	0	0	3.60309	FAPs
Sparc	0	0	3.36979	FAPs
Dcn	0	0	3.31103	FAPs
Postn	0	0	3.18087	FAPs
Bgn	0	0	3.10016	FAPs
Mgp	0	0	3.09747	FAPs
Meg3	0	0	2.87029	FAPs
Fn1	0	0	2.85829	FAPs
Icos	0	0	2.09845	Tlymphocytes
Cd3g	0	0	1.91147	Tlymphocytes
Trbc21	0	0	1.89735	Tlymphocytes
Trac	0	0	1.82313	Tlymphocytes
Ramp31	9.92169e-136	1.98433739713092e-132	1.81038	Tlymphocytes
Cd3d	0	0	1.78696	Tlymphocytes
Rora	0	0	1.7112	Tlymphocytes
Grap2	1.74014e-248	3.48028374009935e-245	1.49171	Tlymphocytes
Cd28	1.84558e-259	3.69116916186904e-256	1.4299	Tlymphocytes
Cxcr6	8.02559e-178	1.60511825009039e-174	1.41669	Tlymphocytes
Des	0	0	2.26794	Satellite
Acta1	1.82088e-33	3.64175783778093e-30	3.06492	Satellite
Cdkn1c	6.93518e-233	1.38703695639007e-229	2.95489	Satellite
Mylpf	2.90958e-72	5.81915102794453e-69	2.57982	Satellite
Myl1	8.06808e-92	1.61361549022567e-88	2.26892	Satellite
Acta21	2.02023e-274	4.04046386708414e-271	2.1875	Satellite
Mest1	3.24277e-237	6.48553579330632e-234	2.18034	Satellite
Myog	4.50509e-107	9.01018562966318e-104	2.16158	Satellite
Tnnc2	1.87771e-18	3.75542301343982e-15	2.1421	Satellite
Ttn	5.05084e-232	1.01016714852222e-228	2.14116	Satellite
Ly6d	0	0	2.50377	Bcells
Igkc	4.56038e-16	9.12076470803501e-13	3.36371	Bcells
Ccr9	1.31865e-115	2.63729947458375e-112	2.57325	Bcells
Siglech	2.31472e-123	4.62943191006389e-120	2.53923	Bcells
Ighm1	6.77593e-87	1.35518520921988e-83	2.06653	Bcells
Cd79a	3.29627e-22	6.59253808212843e-19	1.99723	Bcells
Spib	4.35653e-120	8.71306011668975e-117	1.83295	Bcells
Lrp81	3.42807e-53	6.85614412353171e-50	1.75879	Bcells
Plac82	5.13335e-39	1.0266691570924e-35	1.6456	Bcells
Bcl11a	5.19633e-76	1.03926511304726e-72	1.63384	Bcells
Fabp4	8.76703e-29	1.75340651178024e-25	3.61053	Endothelial
Tm4sf11	1.87456e-21	3.74912111572873e-18	2.8424	Endothelial
Cdh5	1.65121e-23	3.30241034312814e-20	2.0749	Endothelial
Cldn5	3.25075e-78	6.50150755868313e-75	2.04323	Endothelial
Col4a12	1.83577e-15	3.67153921264053e-12	2.03209	Endothelial
Pecam11	1.12706e-23	2.25411265807021e-20	2.01247	Endothelial
Egfl7	9.48625e-34	1.89724945098695e-30	1.83019	Endothelial
Col4a22	6.72288e-13	1.34457512635415e-09	1.77364	Endothelial
Esam	1.14291e-29	2.28581491318187e-26	1.76926	Endothelial
Igfbp71	6.42615e-14	1.28523065119058e-10	1.72069	Endothelial
