## Supplementary Table S5 for "Aging impairs skeletal muscle regeneration by promoting fibro/fatty degeneration and inhibiting inflammation resolution via fibro-adipogenic progenitors"

### Sheet: Tabelle1
Cell type subset	% in young (2 months)	% in aged (15 months)	Increment (aged vs young)
APCs	9.05623	9.33681	0.280577
B cells	1.50117	0.879909	-0.62126
Endothelial cells	0.516796	0.84732	0.330524
FAPs	15.5285	16.9953	1.46679
Macrophages	27.5378	38.8626	11.3248
Neutrophils	2.23945	5.98012	3.74067
NK cells	30.0111	17.7937	-12.2174
Satellite cells	4.50351	4.56249	0.058983
T cells	9.10545	4.74173	-4.36372
Sum total	100	100	-
