## Supplementary Table S7 for "Aging impairs skeletal muscle regeneration by promoting fibro/fatty degeneration and inhibiting inflammation resolution via fibro-adipogenic progenitors"

### Sheet: Fema_FACS_TMS_Postn targets
Dataset	Tissue	Ligand-Receptor Interaction	Emitter Cell Type	Receiver Cell Type	Log2 FC	Adj. p-value	Log10-Adj. p-value	Age Regulation	Young CCI Score	Old CCI Score	Ligand Log2 FC	Receptor Log2 FC
TMS FACS (female)	Limb_Muscle	Postn:Itgb1	mesenchymal stem cell	mesenchymal stem cell	-0.966	0.0473	1.32514	DOWN	1.897	0.9711	-1.59	-0.343
TMS FACS (female)	Limb_Muscle	Postn:Itgb1	mesenchymal stem cell	endothelial cell	-1.16	0.0174	1.75945	DOWN	2.652	1.187	-1.59	-0.731
TMS FACS (female)	Limb_Muscle	Postn:Egfr	mesenchymal stem cell	skeletal muscle satellite cell	-1.34	0.0001	4	DOWN	2.001	0.793	-1.59	-1.08
TMS FACS (female)	Limb_Muscle	Postn:Itgb1	mesenchymal stem cell	macrophage	-1.36	0.00873	2.05899	DOWN	1.856	0.723	-1.59	-1.13
TMS FACS (female)	Limb_Muscle	Postn:Itga5	mesenchymal stem cell	endothelial cell	-1.55	0.00777	2.10958	DOWN	1.736	0.5918	-1.59	-1.52
TMS FACS (female)	Limb_Muscle	Postn:Egfr	mesenchymal stem cell	mesenchymal stem cell	-1.65	0.0001	4	DOWN	2.514	0.7995	-1.59	-1.72
TMS FACS (female)	Limb_Muscle	Postn:Itgav_Itgb5	mesenchymal stem cell	macrophage	-1.96	0.00972	2.01233	DOWN	0.6346	0.1631	-1.59	-2.33
TMS FACS (female)	Limb_Muscle	Postn:Itgav_Itgb5	mesenchymal stem cell	skeletal muscle satellite cell	-0.732	0.277	0.55752	NSC	0.5453	0.3282	-1.59	0.125
TMS FACS (female)	Limb_Muscle	Postn:Itga5	mesenchymal stem cell	mesenchymal stem cell	-0.746	0.205	0.688246	NSC	1.93	1.151	-1.59	0.0988
TMS FACS (female)	Limb_Muscle	Postn:Itgav_Itgb3	mesenchymal stem cell	mesenchymal stem cell	-0.768	0.41	0.387216	NSC	0.6483	0.3807	-1.59	0.054
TMS FACS (female)	Limb_Muscle	Postn:Itgb1	mesenchymal stem cell	skeletal muscle satellite cell	-0.889	0.0809	1.09205	NSC	1.769	0.9551	-1.59	-0.188
TMS FACS (female)	Limb_Muscle	Postn:Itgav_Itgb5	mesenchymal stem cell	mesenchymal stem cell	-0.939	0.112	0.950782	NSC	0.7298	0.3807	-1.59	-0.288

### Sheet: Fema_Droplet_TMS_Postn targets
Dataset	Tissue	Ligand-Receptor Interaction	Emitter Cell Type	Receiver Cell Type	Log2 FC	Adj. p-value	-LOG 10-Adj. p-value	Age Regulation	Young CCI Score	Old CCI Score	Ligand Log2 FC	Receptor Log2 FC
TMS Droplet (female)	Limb_Muscle	Postn:Itga5	mesenchymal stem cell	endothelial cell	-0.644	0.0001	4	DOWN	1.73	1.107	-1.47	0.178
TMS Droplet (female)	Limb_Muscle	Postn:Itga5	mesenchymal stem cell	mesenchymal stem cell	-0.662	0.0001	4	DOWN	1.902	1.202	-1.47	0.141
TMS Droplet (female)	Limb_Muscle	Postn:Itgb1	mesenchymal stem cell	macrophage	-0.679	0.0001	4	DOWN	1.963	1.226	-1.47	0.108
TMS Droplet (female)	Limb_Muscle	Postn:Itgb1	mesenchymal stem cell	skeletal muscle satellite cell	-0.695	0.0001	4	DOWN	1.85	1.143	-1.47	0.0744
TMS Droplet (female)	Limb_Muscle	Postn:Egfr	mesenchymal stem cell	mesenchymal stem cell	-0.719	0.0001	4	DOWN	1.31	0.796	-1.47	0.0271
TMS Droplet (female)	Limb_Muscle	Postn:Itgb1	mesenchymal stem cell	endothelial cell	-0.728	0.0001	4	DOWN	3.189	1.925	-1.47	0.00848
TMS Droplet (female)	Limb_Muscle	Postn:Itgb1	mesenchymal stem cell	Schwann cell	-0.763	0.00205	2.68825	DOWN	3.01	1.774	-1.47	-0.0607
TMS Droplet (female)	Limb_Muscle	Postn:Itga5	mesenchymal stem cell	macrophage	-0.773	0.0001	4	DOWN	1.605	0.9391	-1.47	-0.0806
TMS Droplet (female)	Limb_Muscle	Postn:Itgb1	mesenchymal stem cell	mesenchymal stem cell	-0.792	0.0001	4	DOWN	2.378	1.374	-1.47	-0.118
TMS Droplet (female)	Limb_Muscle	Postn:Itgb1	mesenchymal stem cell	smooth muscle cell	-0.806	0.0001	4	DOWN	4.556	2.605	-1.47	-0.147
TMS Droplet (female)	Limb_Muscle	Postn:Itgav_Itgb5	mesenchymal stem cell	mesenchymal stem cell	-0.828	0.0001	4	DOWN	1.031	0.5809	-1.47	-0.19
TMS Droplet (female)	Limb_Muscle	Postn:Itgav_Itgb5	mesenchymal stem cell	macrophage	-0.889	0.0001	4	DOWN	0.7614	0.411	-1.47	-0.313
TMS Droplet (female)	Limb_Muscle	Postn:Egfr	mesenchymal stem cell	skeletal muscle satellite cell	-1.02	0.0001	4	DOWN	1.072	0.5288	-1.47	-0.575
TMS Droplet (female)	Limb_Muscle	Postn:Itga5	mesenchymal stem cell	smooth muscle cell	-0.568	0.0801	1.09637	FLAT	1.113	0.7509	-1.47	0.329
TMS Droplet (female)	Limb_Muscle	Postn:Itgav_Itgb5	Schwann cell	smooth muscle cell	0.498	0.419	0.377786	FLAT	1.156	1.633	-0.458	1.45
TMS Droplet (female)	Limb_Muscle	Postn:Itgav_Itgb5	Schwann cell	Schwann cell	0.495	0.587	0.231362	FLAT	1.746	2.46	-0.458	1.45
TMS Droplet (female)	Limb_Muscle	Postn:Itgb1	Schwann cell	T cell	0.494	0.289	0.539102	FLAT	2.463	3.469	-0.458	1.45
TMS Droplet (female)	Limb_Muscle	Postn:Itgav_Itgb5	smooth muscle cell	Schwann cell	0.451	0.587	0.231362	FLAT	0.697	0.9528	-0.546	1.45
TMS Droplet (female)	Limb_Muscle	Postn:Itga5	Schwann cell	smooth muscle cell	-0.0646	0.915	0.0385789	FLAT	2.291	2.191	-0.458	0.329
TMS Droplet (female)	Limb_Muscle	Postn:Itga5	Schwann cell	endothelial cell	-0.14	0.745	0.127844	FLAT	3.559	3.23	-0.458	0.178
TMS Droplet (female)	Limb_Muscle	Postn:Itga5	Schwann cell	mesenchymal stem cell	-0.158	0.7	0.154902	FLAT	3.914	3.507	-0.458	0.141
TMS Droplet (female)	Limb_Muscle	Postn:Itgb1	Schwann cell	macrophage	-0.175	0.668	0.175224	FLAT	4.039	3.578	-0.458	0.108
TMS Droplet (female)	Limb_Muscle	Postn:Itgb1	Schwann cell	skeletal muscle satellite cell	-0.192	0.639	0.194499	FLAT	3.807	3.333	-0.458	0.0744
TMS Droplet (female)	Limb_Muscle	Postn:Itga5	smooth muscle cell	mesenchymal stem cell	-0.202	0.547	0.262013	FLAT	1.563	1.358	-0.546	0.141
TMS Droplet (female)	Limb_Muscle	Postn:Egfr	Schwann cell	mesenchymal stem cell	-0.215	0.582	0.235077	FLAT	2.696	2.322	-0.458	0.0271
TMS Droplet (female)	Limb_Muscle	Postn:Itgb1	Schwann cell	endothelial cell	-0.225	0.556	0.254925	FLAT	6.562	5.616	-0.458	0.00848
TMS Droplet (female)	Limb_Muscle	Postn:Egfr	smooth muscle cell	mesenchymal stem cell	-0.259	0.415	0.381952	FLAT	1.076	0.8994	-0.546	0.0271
TMS Droplet (female)	Limb_Muscle	Postn:Itgb1	Schwann cell	Schwann cell	-0.259	0.612	0.213249	FLAT	6.194	5.175	-0.458	-0.0607
TMS Droplet (female)	Limb_Muscle	Postn:Itgb1	smooth muscle cell	endothelial cell	-0.269	0.394	0.404504	FLAT	2.62	2.175	-0.546	0.00848
TMS Droplet (female)	Limb_Muscle	Postn:Itga5	Schwann cell	macrophage	-0.269	0.493	0.307153	FLAT	3.302	2.74	-0.458	-0.0806
TMS Droplet (female)	Limb_Muscle	Postn:Itgb1	Schwann cell	mesenchymal stem cell	-0.288	0.423	0.37366	FLAT	4.893	4.007	-0.458	-0.118
TMS Droplet (female)	Limb_Muscle	Postn:Itgb1	Schwann cell	smooth muscle cell	-0.303	0.408	0.38934	FLAT	9.374	7.6	-0.458	-0.147
TMS Droplet (female)	Limb_Muscle	Postn:Itgb1	smooth muscle cell	Schwann cell	-0.303	0.46	0.337242	FLAT	2.473	2.004	-0.546	-0.0607
TMS Droplet (female)	Limb_Muscle	Postn:Itgav_Itgb5	Schwann cell	mesenchymal stem cell	-0.324	0.364	0.438899	FLAT	2.121	1.695	-0.458	-0.19
TMS Droplet (female)	Limb_Muscle	Postn:Itgb1	smooth muscle cell	smooth muscle cell	-0.346	0.233	0.632644	FLAT	3.743	2.944	-0.546	-0.147
TMS Droplet (female)	Limb_Muscle	Postn:Itgav_Itgb5	smooth muscle cell	mesenchymal stem cell	-0.368	0.218	0.661544	FLAT	0.8469	0.6563	-0.546	-0.19
TMS Droplet (female)	Limb_Muscle	Postn:Itgav_Itgb5	Schwann cell	macrophage	-0.386	0.38	0.420216	FLAT	1.567	1.199	-0.458	-0.313
TMS Droplet (female)	Limb_Muscle	Postn:Egfr	Schwann cell	skeletal muscle satellite cell	-0.516	0.164	0.785156	FLAT	2.207	1.543	-0.458	-0.575

### Sheet: Male_FACS_TMS_Postn targets
Dataset	Tissue	Ligand-Receptor Interaction	Emitter Cell Type	Receiver Cell Type	Log2 FC	Adj. p-value	-LOG10 -Adj. p-value	Age Regulation	Young CCI Score	Old CCI Score	Ligand Log2 FC	Receptor Log2 FC
TMS FACS (male)	Limb_Muscle	Postn:Itgb1	mesenchymal stem cell	skeletal muscle satellite cell	-4.77	0.0001	4	DOWN	3.472	0.1273	-7.91	-1.63
TMS FACS (male)	Limb_Muscle	Postn:Itgb1	mesenchymal stem cell	endothelial cell	-4.99	0.0001	4	DOWN	5.073	0.1596	-7.91	-2.07
TMS FACS (male)	Limb_Muscle	Postn:Itgb1	mesenchymal stem cell	mesenchymal stem cell	-5.08	0.0001	4	DOWN	3.64	0.1077	-7.91	-2.25
TMS FACS (male)	Limb_Muscle	Postn:Itgav_Itgb5	mesenchymal stem cell	mesenchymal stem cell	-4.61	0.0001	4	DOWN	1.057	0.04326	-7.91	-1.31
TMS FACS (male)	Limb_Muscle	Postn:Itgav_Itgb5	mesenchymal stem cell	skeletal muscle satellite cell	-4.67	0.0001	4	DOWN	1.015	0.03996	-7.91	-1.42
TMS FACS (male)	Limb_Muscle	Postn:Itgav_Itgb5	mesenchymal stem cell	endothelial cell	-8.07	0.0001	4	DOWN	1.063	0.003954	-7.91	-8.23
TMS FACS (male)	Limb_Muscle	Postn:Itgav_Itgb3	mesenchymal stem cell	mesenchymal stem cell	-4.19	0.0001	4	DOWN	0.7189	0.03939	-7.91	-0.468
TMS FACS (male)	Limb_Muscle	Postn:Itgav_Itgb3	mesenchymal stem cell	T cell	-4.37	0.0001	4	DOWN	0.918	0.04442	-7.91	-0.827
TMS FACS (male)	Limb_Muscle	Postn:Itga5	mesenchymal stem cell	macrophage	-4.52	0.00387	2.41229	DOWN	1.448	0.06293	-7.91	-1.14
TMS FACS (male)	Limb_Muscle	Postn:Itga5	mesenchymal stem cell	mesenchymal stem cell	-4.64	0.0001	4	DOWN	2.831	0.1138	-7.91	-1.36
TMS FACS (male)	Limb_Muscle	Postn:Itga5	mesenchymal stem cell	endothelial cell	-4.73	0.0001	4	DOWN	2.633	0.09928	-7.91	-1.55
TMS FACS (male)	Limb_Muscle	Postn:Itga5	mesenchymal stem cell	skeletal muscle satellite cell	-4.87	0.0001	4	DOWN	1.498	0.05111	-7.91	-1.84
TMS FACS (male)	Limb_Muscle	Postn:Egfr	mesenchymal stem cell	mesenchymal stem cell	-4.79	0.0001	4	DOWN	4.1	0.148	-7.91	-1.67
TMS FACS (male)	Limb_Muscle	Postn:Egfr	mesenchymal stem cell	skeletal muscle satellite cell	-4.85	0.0001	4	DOWN	3.687	0.1274	-7.91	-1.8
TMS FACS (male)	Limb_Muscle	Postn:Itgav_Itgb3	mesenchymal stem cell	B cell	-3.37	0.0586	1.2321	NSC	0.5341	0.05159	-7.91	1.17

### Sheet: Info analysis
https://scagecom.org/
		General terminology
		scRNA-seq dataset Terminology
		Detection/differential analysis Terminology
